# Searching for Sulfotyrosines (sY) in a HA(pY)STACK

**DOI:** 10.1101/2024.10.14.618131

**Authors:** Jordan Tzvetkov, Claire E Eyers, Patrick A Eyers, Kerry A Ramsbottom, Sally O Oswald, John A Harris, Zhi Sun, Eric W Deutsch, Andrew R Jones

## Abstract

Protein sulfation can be crucial in regulating protein-protein interactions but remains largely underexplored. Sulfation is near-isobaric to phosphorylation, making it particularly challenging to investigate using mass spectrometry. The degree to which tyrosine sulfation (sY) is misidentified as phosphorylation (pY) is thus an unresolved concern. This study explores the extent of sY misidentification within the human phosphoproteome by distinguishing between sulfation and phosphorylation based on their mass difference.

Using Gaussian mixture models (GMMs), we screened ∼45M peptide-spectrum matches (PSMs) from the PeptideAtlas Human Phosphoproteome build for peptidoforms with mass error shifts indicative of sulfation. This analysis pinpointed 104 candidate sulfated peptidoforms, backed-up by Gene Ontology (GO) terms and custom terms linked to sulfation. False positive filtering by manual annotation resulted in 31 convincing peptidoforms spanning 7 known and 7 novel sY sites. Y47 in Calumenin was particularly intriguing since mass error shifts, acidic motif conservation, and MS^2^ neutral loss patterns characteristic of sulfation provided strong evidence that this site is sulfated rather than phosphorylated.

Overall, although misidentification of sulfation in phosphoproteomics datasets derived from cell and tissue intracellular extracts can occur, it appears relatively rare and should not be considered a substantive confounding factor in high-quality phosphoproteomics datasets.
