## Supplementary File 1 for "Searching for Sulfotyrosines (sY) in a HA(pY)STACK": known_sY_datasets_counts_by_peptidoform.csv

dataset	PSM_totals_BOI	PSM_proportions_BOI	PSM_percentages_BOI	ELEHNAEETYGENDENTDDKNNDGEEQEVR_Y243_1	ELEHNAEETYGENDENTDDKNNDGEEQEVR_T181_1	nVHNDAQSFDYDHDAFLGAEEAK_n230_1_S167_1_Y243_1	VHNDAQSFDYDHDAFLGAEEAK_S167_1	VHNDAQSFDYDHDAFLGAEEAK_Y243_1	nVHNDAQSFDYDHDAFLGAEEAK_n145_1_S167_1_Y243_1	nVHNDAQSFDYDHDAFLGAEEAK_n230_1_Y243_1	nVHNDAQSFDYDHDAFLGAEEAK_N115_1_n230_1_S167_1_Y243_1	nATWLSLFSSEESNLGANNYDDYR_n230_1_S167_3	nMPEDEYTVYDDGEEKNNATVHEQVGGPSLTSDLQAQSK_M147_1_n230_1_S167_1_T181_1	nMPEDEYTVYDDGEEKNNATVHEQVGGPSLTSDLQAQSK_M147_1_n230_1_T181_1_Y243_1	nGDVFTMPEDEYTVYDDGEEK_M147_1_n230_1_T181_1_Y243_1	nGDVFTMPEDEYTVYDDGEEK_n145_1_T181_1_Y243_1	nGDVFTMPEDEYTVYDDGEEK_n230_1_T181_1_Y243_1	nSLFSSEESNLGANNYDDYR_n230_1_S167_2	nATWLSLFSSEESNLGANNYDDYR_n230_1_S167_2	nLSLFSSEESNLGANNYDDYR_n230_1_S167_3	nLSLFSSEESNLGANNYDDYR_n230_1_S167_2	nFSSEESNLGANNYDDYR_n230_1_S167_2	nSLFSSEESNLGANNYDDYR_n230_1_S167_3	nGDVFTMPEDEYTVYDDGEEK_n230_1_Y243_1	nFSSEESNLGANNYDDYR_n230_1_S167_3	nSSEESNLGANNYDDYR_n230_1_S167_2	nASEEEPEYGEEIK_n230_1_S167_1_Y243_1
MSV000078509	0	0	0	0	0	0	0	0	0	0	0	0	0	0	0	0	0	0	0	0	0	0	0	0	0	0	0
MSV000086793	0	0	0	0	0	0	0	0	0	0	0	0	0	0	0	0	0	0	0	0	0	0	0	0	0	0	0
S046	0	0	0	0	0	0	0	0	0	0	0	0	0	0	0	0	0	0	0	0	0	0	0	0	0	0	0
S056	0	0	0	0	0	0	0	0	0	0	0	0	0	0	0	0	0	0	0	0	0	0	0	0	0	0	0
PASS00066	0	0	0	0	0	0	0	0	0	0	0	0	0	0	0	0	0	0	0	0	0	0	0	0	0	0	0
PASS00067	0	0	0	0	0	0	0	0	0	0	0	0	0	0	0	0	0	0	0	0	0	0	0	0	0	0	0
PASS00068	0	0	0	0	0	0	0	0	0	0	0	0	0	0	0	0	0	0	0	0	0	0	0	0	0	0	0
PASS00233	0	0	0	0	0	0	0	0	0	0	0	0	0	0	0	0	0	0	0	0	0	0	0	0	0	0	0
PASS00247	0	0	0	0	0	0	0	0	0	0	0	0	0	0	0	0	0	0	0	0	0	0	0	0	0	0	0
PASS00275	0	0	0	0	0	0	0	0	0	0	0	0	0	0	0	0	0	0	0	0	0	0	0	0	0	0	0
PrePX162	0	0	0	0	0	0	0	0	0	0	0	0	0	0	0	0	0	0	0	0	0	0	0	0	0	0	0
PrePX176	0	0	0	0	0	0	0	0	0	0	0	0	0	0	0	0	0	0	0	0	0	0	0	0	0	0	0
PrePX189	0	0	0	0	0	0	0	0	0	0	0	0	0	0	0	0	0	0	0	0	0	0	0	0	0	0	0
PrePX191	0	0	0	0	0	0	0	0	0	0	0	0	0	0	0	0	0	0	0	0	0	0	0	0	0	0	0
PrePX193	0	0	0	0	0	0	0	0	0	0	0	0	0	0	0	0	0	0	0	0	0	0	0	0	0	0	0
PrePX195	0	0	0	0	0	0	0	0	0	0	0	0	0	0	0	0	0	0	0	0	0	0	0	0	0	0	0
PrePX210	0	0	0	0	0	0	0	0	0	0	0	0	0	0	0	0	0	0	0	0	0	0	0	0	0	0	0
PrePX211	0	0	0	0	0	0	0	0	0	0	0	0	0	0	0	0	0	0	0	0	0	0	0	0	0	0	0
PrePX230	0	0	0	0	0	0	0	0	0	0	0	0	0	0	0	0	0	0	0	0	0	0	0	0	0	0	0
PrePX231	0	0	0	0	0	0	0	0	0	0	0	0	0	0	0	0	0	0	0	0	0	0	0	0	0	0	0
PrePX232	0	0	0	0	0	0	0	0	0	0	0	0	0	0	0	0	0	0	0	0	0	0	0	0	0	0	0
PrePX233	0	0	0	0	0	0	0	0	0	0	0	0	0	0	0	0	0	0	0	0	0	0	0	0	0	0	0
PrePX234	0	0	0	0	0	0	0	0	0	0	0	0	0	0	0	0	0	0	0	0	0	0	0	0	0	0	0
PXD000089	0	0	0	0	0	0	0	0	0	0	0	0	0	0	0	0	0	0	0	0	0	0	0	0	0	0	0
RPXD000669	0	0	0	0	0	0	0	0	0	0	0	0	0	0	0	0	0	0	0	0	0	0	0	0	0	0	0
PXD000222	0	0	0	0	0	0	0	0	0	0	0	0	0	0	0	0	0	0	0	0	0	0	0	0	0	0	0
PXD000238	0	0	0	0	0	0	0	0	0	0	0	0	0	0	0	0	0	0	0	0	0	0	0	0	0	0	0
PXD000242	0	0	0	0	0	0	0	0	0	0	0	0	0	0	0	0	0	0	0	0	0	0	0	0	0	0	0
PXD000275	0	0	0	0	0	0	0	0	0	0	0	0	0	0	0	0	0	0	0	0	0	0	0	0	0	0	0
PXD000293	0	0	0	0	0	0	0	0	0	0	0	0	0	0	0	0	0	0	0	0	0	0	0	0	0	0	0
PXD000314	0	0	0	0	0	0	0	0	0	0	0	0	0	0	0	0	0	0	0	0	0	0	0	0	0	0	0
PXD000341	0	0	0	0	0	0	0	0	0	0	0	0	0	0	0	0	0	0	0	0	0	0	0	0	0	0	0
PXD000451	0	0	0	0	0	0	0	0	0	0	0	0	0	0	0	0	0	0	0	0	0	0	0	0	0	0	0
RPXD001143	0	0	0	0	0	0	0	0	0	0	0	0	0	0	0	0	0	0	0	0	0	0	0	0	0	0	0
PXD000474	0	0	0	0	0	0	0	0	0	0	0	0	0	0	0	0	0	0	0	0	0	0	0	0	0	0	0
PXD000496	0	0	0	0	0	0	0	0	0	0	0	0	0	0	0	0	0	0	0	0	0	0	0	0	0	0	0
PXD000497	0	0	0	0	0	0	0	0	0	0	0	0	0	0	0	0	0	0	0	0	0	0	0	0	0	0	0
PXD000597	14	0.00294055870615417	0.294055870615417	0	0	0	6	8	0	0	0	0	0	0	0	0	0	0	0	0	0	0	0	0	0	0	0
PXD000612	149	0.0312959462297837	3.12959462297837	0	0	0	83	66	0	0	0	0	0	0	0	0	0	0	0	0	0	0	0	0	0	0	0
PXD000658	9	0.00189035916824197	0.189035916824197	0	0	0	6	3	0	0	0	0	0	0	0	0	0	0	0	0	0	0	0	0	0	0	0
RPXD001138	0	0	0	0	0	0	0	0	0	0	0	0	0	0	0	0	0	0	0	0	0	0	0	0	0	0	0
PXD000836	0	0	0	0	0	0	0	0	0	0	0	0	0	0	0	0	0	0	0	0	0	0	0	0	0	0	0
PXD000861	0	0	0	0	0	0	0	0	0	0	0	0	0	0	0	0	0	0	0	0	0	0	0	0	0	0	0
PXD000865	3	0.000630119722747322	0.0630119722747322	0	0	0	0	0	0	3	0	0	0	0	0	0	0	0	0	0	0	0	0	0	0	0	0
RPXD001148	0	0	0	0	0	0	0	0	0	0	0	0	0	0	0	0	0	0	0	0	0	0	0	0	0	0	0
PXD000901	0	0	0	0	0	0	0	0	0	0	0	0	0	0	0	0	0	0	0	0	0	0	0	0	0	0	0
PXD000970	0	0	0	0	0	0	0	0	0	0	0	0	0	0	0	0	0	0	0	0	0	0	0	0	0	0	0
PXD000985	0	0	0	0	0	0	0	0	0	0	0	0	0	0	0	0	0	0	0	0	0	0	0	0	0	0	0
PXD001115	0	0	0	0	0	0	0	0	0	0	0	0	0	0	0	0	0	0	0	0	0	0	0	0	0	0	0
PXD001129	0	0	0	0	0	0	0	0	0	0	0	0	0	0	0	0	0	0	0	0	0	0	0	0	0	0	0
PXD001180	0	0	0	0	0	0	0	0	0	0	0	0	0	0	0	0	0	0	0	0	0	0	0	0	0	0	0
PXD001189	0	0	0	0	0	0	0	0	0	0	0	0	0	0	0	0	0	0	0	0	0	0	0	0	0	0	0
PXD001305	0	0	0	0	0	0	0	0	0	0	0	0	0	0	0	0	0	0	0	0	0	0	0	0	0	0	0
PXD001333	7	0.00147027935307708	0.147027935307708	0	0	0	5	2	0	0	0	0	0	0	0	0	0	0	0	0	0	0	0	0	0	0	0
PXD001374	0	0	0	0	0	0	0	0	0	0	0	0	0	0	0	0	0	0	0	0	0	0	0	0	0	0	0
PXD001428	0	0	0	0	0	0	0	0	0	0	0	0	0	0	0	0	0	0	0	0	0	0	0	0	0	0	0
PXD001543	0	0	0	0	0	0	0	0	0	0	0	0	0	0	0	0	0	0	0	0	0	0	0	0	0	0	0
PXD001546	0	0	0	0	0	0	0	0	0	0	0	0	0	0	0	0	0	0	0	0	0	0	0	0	0	0	0
PXD001550	0	0	0	0	0	0	0	0	0	0	0	0	0	0	0	0	0	0	0	0	0	0	0	0	0	0	0
PXD001559	3	0.000630119722747322	0.0630119722747322	0	0	0	1	2	0	0	0	0	0	0	0	0	0	0	0	0	0	0	0	0	0	0	0
PXD001565	0	0	0	0	0	0	0	0	0	0	0	0	0	0	0	0	0	0	0	0	0	0	0	0	0	0	0
PXD001620	0	0	0	0	0	0	0	0	0	0	0	0	0	0	0	0	0	0	0	0	0	0	0	0	0	0	0
PXD002072	0	0	0	0	0	0	0	0	0	0	0	0	0	0	0	0	0	0	0	0	0	0	0	0	0	0	0
PXD002135	0	0	0	0	0	0	0	0	0	0	0	0	0	0	0	0	0	0	0	0	0	0	0	0	0	0	0
PXD002172	0	0	0	0	0	0	0	0	0	0	0	0	0	0	0	0	0	0	0	0	0	0	0	0	0	0	0
PXD002255	1	0.000210039907582441	0.0210039907582441	0	0	0	1	0	0	0	0	0	0	0	0	0	0	0	0	0	0	0	0	0	0	0	0
PXD002286	0	0	0	0	0	0	0	0	0	0	0	0	0	0	0	0	0	0	0	0	0	0	0	0	0	0	0
PXD002394	2	0.000420079815164881	0.0420079815164881	0	0	0	1	1	0	0	0	0	0	0	0	0	0	0	0	0	0	0	0	0	0	0	0
PXD002425	0	0	0	0	0	0	0	0	0	0	0	0	0	0	0	0	0	0	0	0	0	0	0	0	0	0	0
PXD002635	0	0	0	0	0	0	0	0	0	0	0	0	0	0	0	0	0	0	0	0	0	0	0	0	0	0	0
PXD002765	1	0.000210039907582441	0.0210039907582441	0	0	0	1	0	0	0	0	0	0	0	0	0	0	0	0	0	0	0	0	0	0	0	0
PXD002839	0	0	0	0	0	0	0	0	0	0	0	0	0	0	0	0	0	0	0	0	0	0	0	0	0	0	0
PXD002883	0	0	0	0	0	0	0	0	0	0	0	0	0	0	0	0	0	0	0	0	0	0	0	0	0	0	0
PXD002990	1	0.000210039907582441	0.0210039907582441	0	0	0	1	0	0	0	0	0	0	0	0	0	0	0	0	0	0	0	0	0	0	0	0
PXD003115	4	0.000840159630329763	0.0840159630329763	0	0	0	0	0	3	0	0	0	0	0	0	1	0	0	0	0	0	0	0	0	0	0	0
PXD003198	0	0	0	0	0	0	0	0	0	0	0	0	0	0	0	0	0	0	0	0	0	0	0	0	0	0	0
PXD003370	0	0	0	0	0	0	0	0	0	0	0	0	0	0	0	0	0	0	0	0	0	0	0	0	0	0	0
PXD003492	14	0.00294055870615417	0.294055870615417	2	0	0	8	4	0	0	0	0	0	0	0	0	0	0	0	0	0	0	0	0	0	0	0
PXD003523	1	0.000210039907582441	0.0210039907582441	0	0	0	1	0	0	0	0	0	0	0	0	0	0	0	0	0	0	0	0	0	0	0	0
PXD003531	72	0.0151228733459357	1.51228733459357	1	0	0	59	12	0	0	0	0	0	0	0	0	0	0	0	0	0	0	0	0	0	0	0
PXD003627	0	0	0	0	0	0	0	0	0	0	0	0	0	0	0	0	0	0	0	0	0	0	0	0	0	0	0
PXD003660	0	0	0	0	0	0	0	0	0	0	0	0	0	0	0	0	0	0	0	0	0	0	0	0	0	0	0
PXD003681	0	0	0	0	0	0	0	0	0	0	0	0	0	0	0	0	0	0	0	0	0	0	0	0	0	0	0
PXD003708	0	0	0	0	0	0	0	0	0	0	0	0	0	0	0	0	0	0	0	0	0	0	0	0	0	0	0
PXD003904	3	0.000630119722747322	0.0630119722747322	1	2	0	0	0	0	0	0	0	0	0	0	0	0	0	0	0	0	0	0	0	0	0	0
PXD004079	0	0	0	0	0	0	0	0	0	0	0	0	0	0	0	0	0	0	0	0	0	0	0	0	0	0	0
PXD004181	0	0	0	0	0	0	0	0	0	0	0	0	0	0	0	0	0	0	0	0	0	0	0	0	0	0	0
PXD004252	0	0	0	0	0	0	0	0	0	0	0	0	0	0	0	0	0	0	0	0	0	0	0	0	0	0	0
PXD004340	0	0	0	0	0	0	0	0	0	0	0	0	0	0	0	0	0	0	0	0	0	0	0	0	0	0	0
PXD004415	0	0	0	0	0	0	0	0	0	0	0	0	0	0	0	0	0	0	0	0	0	0	0	0	0	0	0
PXD004447	0	0	0	0	0	0	0	0	0	0	0	0	0	0	0	0	0	0	0	0	0	0	0	0	0	0	0
PXD004452	0	0	0	0	0	0	0	0	0	0	0	0	0	0	0	0	0	0	0	0	0	0	0	0	0	0	0
PXD004927	0	0	0	0	0	0	0	0	0	0	0	0	0	0	0	0	0	0	0	0	0	0	0	0	0	0	0
PXD005296	0	0	0	0	0	0	0	0	0	0	0	0	0	0	0	0	0	0	0	0	0	0	0	0	0	0	0
PXD004981	0	0	0	0	0	0	0	0	0	0	0	0	0	0	0	0	0	0	0	0	0	0	0	0	0	0	0
PXD005171	0	0	0	0	0	0	0	0	0	0	0	0	0	0	0	0	0	0	0	0	0	0	0	0	0	0	0
PXD005173	3	0.000630119722747322	0.0630119722747322	0	0	0	3	0	0	0	0	0	0	0	0	0	0	0	0	0	0	0	0	0	0	0	0
PXD005175	0	0	0	0	0	0	0	0	0	0	0	0	0	0	0	0	0	0	0	0	0	0	0	0	0	0	0
PXD005176	0	0	0	0	0	0	0	0	0	0	0	0	0	0	0	0	0	0	0	0	0	0	0	0	0	0	0
PXD005214	0	0	0	0	0	0	0	0	0	0	0	0	0	0	0	0	0	0	0	0	0	0	0	0	0	0	0
PXD005336	17	0.00357067842890149	0.357067842890149	0	0	0	9	8	0	0	0	0	0	0	0	0	0	0	0	0	0	0	0	0	0	0	0
PXD005922	0	0	0	0	0	0	0	0	0	0	0	0	0	0	0	0	0	0	0	0	0	0	0	0	0	0	0
PXD006482	1	0.000210039907582441	0.0210039907582441	0	0	0	1	0	0	0	0	0	0	0	0	0	0	0	0	0	0	0	0	0	0	0	0
PXD008068	0	0	0	0	0	0	0	0	0	0	0	0	0	0	0	0	0	0	0	0	0	0	0	0	0	0	0
PXD008272	8	0.00168031926065953	0.168031926065953	0	0	0	4	4	0	0	0	0	0	0	0	0	0	0	0	0	0	0	0	0	0	0	0
PXD008373	406	0.0852762024784709	8.52762024784709	132	221	0	41	12	0	0	0	0	0	0	0	0	0	0	0	0	0	0	0	0	0	0	0
PXD008832	0	0	0	0	0	0	0	0	0	0	0	0	0	0	0	0	0	0	0	0	0	0	0	0	0	0	0
S042	0	0	0	0	0	0	0	0	0	0	0	0	0	0	0	0	0	0	0	0	0	0	0	0	0	0	0
PXD008952	6	0.00126023944549464	0.126023944549464	0	0	2	0	0	0	4	0	0	0	0	0	0	0	0	0	0	0	0	0	0	0	0	0
PXD009227	0	0	0	0	0	0	0	0	0	0	0	0	0	0	0	0	0	0	0	0	0	0	0	0	0	0	0
PXD009696	12	0.00252047889098929	0.252047889098929	0	0	0	12	0	0	0	0	0	0	0	0	0	0	0	0	0	0	0	0	0	0	0	0
PXD010176	0	0	0	0	0	0	0	0	0	0	0	0	0	0	0	0	0	0	0	0	0	0	0	0	0	0	0
PXD010611	0	0	0	0	0	0	0	0	0	0	0	0	0	0	0	0	0	0	0	0	0	0	0	0	0	0	0
PXD010807	0	0	0	0	0	0	0	0	0	0	0	0	0	0	0	0	0	0	0	0	0	0	0	0	0	0	0
PXD014525	1	0.000210039907582441	0.0210039907582441	0	0	0	1	0	0	0	0	0	0	0	0	0	0	0	0	0	0	0	0	0	0	0	0
PXD014593	0	0	0	0	0	0	0	0	0	0	0	0	0	0	0	0	0	0	0	0	0	0	0	0	0	0	0
PXD015899	0	0	0	0	0	0	0	0	0	0	0	0	0	0	0	0	0	0	0	0	0	0	0	0	0	0	0
S013	6	0.00126023944549464	0.126023944549464	0	0	0	0	0	6	0	0	0	0	0	0	0	0	0	0	0	0	0	0	0	0	0	0
PXD015901	151	0.0317160260449485	3.17160260449485	0	0	0	0	0	74	0	0	0	0	0	0	77	0	0	0	0	0	0	0	0	0	0	0
PXD015903	17	0.00357067842890149	0.357067842890149	0	0	0	0	0	17	0	0	0	0	0	0	0	0	0	0	0	0	0	0	0	0	0	0
PXD015908	0	0	0	0	0	0	0	0	0	0	0	0	0	0	0	0	0	0	0	0	0	0	0	0	0	0	0
S020	0	0	0	0	0	0	0	0	0	0	0	0	0	0	0	0	0	0	0	0	0	0	0	0	0	0	0
S026	0	0	0	0	0	0	0	0	0	0	0	0	0	0	0	0	0	0	0	0	0	0	0	0	0	0	0
PXD016069	0	0	0	0	0	0	0	0	0	0	0	0	0	0	0	0	0	0	0	0	0	0	0	0	0	0	0
PXD016662	0	0	0	0	0	0	0	0	0	0	0	0	0	0	0	0	0	0	0	0	0	0	0	0	0	0	0
S025	61	0.0128124343625289	1.28124343625289	0	0	0	0	0	46	0	0	0	0	0	0	15	0	0	0	0	0	0	0	0	0	0	0
S034	0	0	0	0	0	0	0	0	0	0	0	0	0	0	0	0	0	0	0	0	0	0	0	0	0	0	0
S053	212	0.0445284604074774	4.45284604074774	0	0	11	0	0	0	17	1	18	7	30	5	0	15	16	36	6	1	6	15	20	0	8	0
S037	140	0.0294055870615417	2.94055870615417	0	0	10	0	0	0	11	0	32	0	0	0	0	0	10	61	0	2	0	6	0	0	7	1
S038	49	0.0102919554715396	1.02919554715396	0	0	13	0	0	0	9	3	0	2	18	0	0	0	1	2	0	0	0	0	1	0	0	0
S039	204	0.0428481411468179	4.28481411468179	0	0	22	0	0	0	8	6	4	18	63	4	0	12	15	8	0	0	0	11	10	0	9	14
S041	2	0.000420079815164881	0.0420079815164881	0	0	1	0	0	0	1	0	0	0	0	0	0	0	0	0	0	0	0	0	0	0	0	0
S044	532	0.111741230833858	11.1741230833858	0	0	32	0	0	0	14	17	51	77	136	35	0	25	0	108	0	1	1	1	21	2	8	3
S047	14	0.00294055870615417	0.294055870615417	0	0	0	0	0	0	2	0	0	0	0	5	0	3	0	0	0	0	0	0	4	0	0	0
S057	236	0.049569418189456	4.9569418189456	0	0	10	0	0	0	7	1	8	28	123	4	0	9	5	25	0	1	0	1	7	1	0	6
S049	1405	0.295106070153329	29.5106070153329	0	0	103	0	0	0	60	34	27	5	17	21	0	24	187	28	120	149	230	106	6	176	86	26
S051	41	0.00861163621088007	0.861163621088007	0	0	6	0	0	0	1	0	0	1	2	2	0	6	4	0	0	0	0	0	6	1	12	0
S054	72	0.0151228733459357	1.51228733459357	0	0	37	0	0	0	8	16	0	0	0	1	0	1	0	1	0	0	0	0	8	0	0	0
S058	431	0.0905272001680319	9.05272001680319	0	0	19	0	0	0	15	5	11	26	126	19	0	33	39	37	1	0	7	36	21	3	33	0
S060	191	0.0401176223482462	4.01176223482462	0	0	19	0	0	0	7	6	4	17	61	3	0	9	15	8	0	0	0	11	8	0	9	14
S061	239	0.0501995379122033	5.01995379122033	0	0	33	0	0	0	0	2	1	28	46	2	0	23	22	3	0	0	0	38	11	0	3	27
S062	20	0.00420079815164881	0.420079815164881	0	0	10	0	0	0	10	0	0	0	0	0	0	0	0	0	0	0	0	0	0	0	0	0
S048	0	0	0	0	0	0	0	0	0	0	0	0	0	0	0	0	0	0	0	0	0	0	0	0	0	0	0
Totals	4761	1	100	136	223	328	244	122	146	177	91	156	209	622	101	93	160	314	317	127	154	244	225	123	183	175	91
