## Supplementary File 1 for "Searching for Sulfotyrosines (sY) in a HA(pY)STACK": known_sY_datasets_sulfo_supporting_counts_by_peptidoform.csv

dataset	PSM_totals_BOI	PSM_proportions_BOI	PSM_percentages_BOI	ELEHNAEETYGENDENTDDKNNDGEEQEVR_Y243_1	ELEHNAEETYGENDENTDDKNNDGEEQEVR_T181_1	nVHNDAQSFDYDHDAFLGAEEAK_n230_1_S167_1_Y243_1	VHNDAQSFDYDHDAFLGAEEAK_S167_1	VHNDAQSFDYDHDAFLGAEEAK_Y243_1	nVHNDAQSFDYDHDAFLGAEEAK_n145_1_S167_1_Y243_1	nVHNDAQSFDYDHDAFLGAEEAK_n230_1_Y243_1	nVHNDAQSFDYDHDAFLGAEEAK_N115_1_n230_1_S167_1_Y243_1	nATWLSLFSSEESNLGANNYDDYR_n230_1_S167_3	nMPEDEYTVYDDGEEKNNATVHEQVGGPSLTSDLQAQSK_M147_1_n230_1_S167_1_T181_1	nMPEDEYTVYDDGEEKNNATVHEQVGGPSLTSDLQAQSK_M147_1_n230_1_T181_1_Y243_1	nGDVFTMPEDEYTVYDDGEEK_M147_1_n230_1_T181_1_Y243_1	nGDVFTMPEDEYTVYDDGEEK_n145_1_T181_1_Y243_1	nGDVFTMPEDEYTVYDDGEEK_n230_1_T181_1_Y243_1	nSLFSSEESNLGANNYDDYR_n230_1_S167_2	nATWLSLFSSEESNLGANNYDDYR_n230_1_S167_2	nLSLFSSEESNLGANNYDDYR_n230_1_S167_3	nLSLFSSEESNLGANNYDDYR_n230_1_S167_2	nFSSEESNLGANNYDDYR_n230_1_S167_2	nSLFSSEESNLGANNYDDYR_n230_1_S167_3	nGDVFTMPEDEYTVYDDGEEK_n230_1_Y243_1	nFSSEESNLGANNYDDYR_n230_1_S167_3	nSSEESNLGANNYDDYR_n230_1_S167_2	nASEEEPEYGEEIK_n230_1_S167_1_Y243_1
MSV000078509	0	0	0	0	0	0	0	0	0	0	0	0	0	0	0	0	0	0	0	0	0	0	0	0	0	0	0
MSV000086793	0	0	0	0	0	0	0	0	0	0	0	0	0	0	0	0	0	0	0	0	0	0	0	0	0	0	0
S046	0	0	0	0	0	0	0	0	0	0	0	0	0	0	0	0	0	0	0	0	0	0	0	0	0	0	0
S056	0	0	0	0	0	0	0	0	0	0	0	0	0	0	0	0	0	0	0	0	0	0	0	0	0	0	0
PASS00066	0	0	0	0	0	0	0	0	0	0	0	0	0	0	0	0	0	0	0	0	0	0	0	0	0	0	0
PASS00067	0	0	0	0	0	0	0	0	0	0	0	0	0	0	0	0	0	0	0	0	0	0	0	0	0	0	0
PASS00068	0	0	0	0	0	0	0	0	0	0	0	0	0	0	0	0	0	0	0	0	0	0	0	0	0	0	0
PASS00233	0	0	0	0	0	0	0	0	0	0	0	0	0	0	0	0	0	0	0	0	0	0	0	0	0	0	0
PASS00247	0	0	0	0	0	0	0	0	0	0	0	0	0	0	0	0	0	0	0	0	0	0	0	0	0	0	0
PASS00275	0	0	0	0	0	0	0	0	0	0	0	0	0	0	0	0	0	0	0	0	0	0	0	0	0	0	0
PrePX162	0	0	0	0	0	0	0	0	0	0	0	0	0	0	0	0	0	0	0	0	0	0	0	0	0	0	0
PrePX176	0	0	0	0	0	0	0	0	0	0	0	0	0	0	0	0	0	0	0	0	0	0	0	0	0	0	0
PrePX189	0	0	0	0	0	0	0	0	0	0	0	0	0	0	0	0	0	0	0	0	0	0	0	0	0	0	0
PrePX191	0	0	0	0	0	0	0	0	0	0	0	0	0	0	0	0	0	0	0	0	0	0	0	0	0	0	0
PrePX193	0	0	0	0	0	0	0	0	0	0	0	0	0	0	0	0	0	0	0	0	0	0	0	0	0	0	0
PrePX195	0	0	0	0	0	0	0	0	0	0	0	0	0	0	0	0	0	0	0	0	0	0	0	0	0	0	0
PrePX210	0	0	0	0	0	0	0	0	0	0	0	0	0	0	0	0	0	0	0	0	0	0	0	0	0	0	0
PrePX211	0	0	0	0	0	0	0	0	0	0	0	0	0	0	0	0	0	0	0	0	0	0	0	0	0	0	0
PrePX230	0	0	0	0	0	0	0	0	0	0	0	0	0	0	0	0	0	0	0	0	0	0	0	0	0	0	0
PrePX231	0	0	0	0	0	0	0	0	0	0	0	0	0	0	0	0	0	0	0	0	0	0	0	0	0	0	0
PrePX232	0	0	0	0	0	0	0	0	0	0	0	0	0	0	0	0	0	0	0	0	0	0	0	0	0	0	0
PrePX233	0	0	0	0	0	0	0	0	0	0	0	0	0	0	0	0	0	0	0	0	0	0	0	0	0	0	0
PrePX234	0	0	0	0	0	0	0	0	0	0	0	0	0	0	0	0	0	0	0	0	0	0	0	0	0	0	0
PXD000089	0	0	0	0	0	0	0	0	0	0	0	0	0	0	0	0	0	0	0	0	0	0	0	0	0	0	0
RPXD000669	0	0	0	0	0	0	0	0	0	0	0	0	0	0	0	0	0	0	0	0	0	0	0	0	0	0	0
PXD000222	0	0	0	0	0	0	0	0	0	0	0	0	0	0	0	0	0	0	0	0	0	0	0	0	0	0	0
PXD000238	0	0	0	0	0	0	0	0	0	0	0	0	0	0	0	0	0	0	0	0	0	0	0	0	0	0	0
PXD000242	0	0	0	0	0	0	0	0	0	0	0	0	0	0	0	0	0	0	0	0	0	0	0	0	0	0	0
PXD000275	0	0	0	0	0	0	0	0	0	0	0	0	0	0	0	0	0	0	0	0	0	0	0	0	0	0	0
PXD000293	0	0	0	0	0	0	0	0	0	0	0	0	0	0	0	0	0	0	0	0	0	0	0	0	0	0	0
PXD000314	0	0	0	0	0	0	0	0	0	0	0	0	0	0	0	0	0	0	0	0	0	0	0	0	0	0	0
PXD000341	0	0	0	0	0	0	0	0	0	0	0	0	0	0	0	0	0	0	0	0	0	0	0	0	0	0	0
PXD000451	0	0	0	0	0	0	0	0	0	0	0	0	0	0	0	0	0	0	0	0	0	0	0	0	0	0	0
RPXD001143	0	0	0	0	0	0	0	0	0	0	0	0	0	0	0	0	0	0	0	0	0	0	0	0	0	0	0
PXD000474	0	0	0	0	0	0	0	0	0	0	0	0	0	0	0	0	0	0	0	0	0	0	0	0	0	0	0
PXD000496	0	0	0	0	0	0	0	0	0	0	0	0	0	0	0	0	0	0	0	0	0	0	0	0	0	0	0
PXD000497	0	0	0	0	0	0	0	0	0	0	0	0	0	0	0	0	0	0	0	0	0	0	0	0	0	0	0
PXD000597	10	0.00257201646090535	0.257201646090535	0	0	0	4	6	0	0	0	0	0	0	0	0	0	0	0	0	0	0	0	0	0	0	0
PXD000612	111	0.0285493827160494	2.85493827160494	0	0	0	52	59	0	0	0	0	0	0	0	0	0	0	0	0	0	0	0	0	0	0	0
PXD000658	5	0.00128600823045267	0.128600823045267	0	0	0	4	1	0	0	0	0	0	0	0	0	0	0	0	0	0	0	0	0	0	0	0
RPXD001138	0	0	0	0	0	0	0	0	0	0	0	0	0	0	0	0	0	0	0	0	0	0	0	0	0	0	0
PXD000836	0	0	0	0	0	0	0	0	0	0	0	0	0	0	0	0	0	0	0	0	0	0	0	0	0	0	0
PXD000861	0	0	0	0	0	0	0	0	0	0	0	0	0	0	0	0	0	0	0	0	0	0	0	0	0	0	0
PXD000865	2	0.00051440329218107	0.051440329218107	0	0	0	0	0	0	2	0	0	0	0	0	0	0	0	0	0	0	0	0	0	0	0	0
RPXD001148	0	0	0	0	0	0	0	0	0	0	0	0	0	0	0	0	0	0	0	0	0	0	0	0	0	0	0
PXD000901	0	0	0	0	0	0	0	0	0	0	0	0	0	0	0	0	0	0	0	0	0	0	0	0	0	0	0
PXD000970	0	0	0	0	0	0	0	0	0	0	0	0	0	0	0	0	0	0	0	0	0	0	0	0	0	0	0
PXD000985	0	0	0	0	0	0	0	0	0	0	0	0	0	0	0	0	0	0	0	0	0	0	0	0	0	0	0
PXD001115	0	0	0	0	0	0	0	0	0	0	0	0	0	0	0	0	0	0	0	0	0	0	0	0	0	0	0
PXD001129	0	0	0	0	0	0	0	0	0	0	0	0	0	0	0	0	0	0	0	0	0	0	0	0	0	0	0
PXD001180	0	0	0	0	0	0	0	0	0	0	0	0	0	0	0	0	0	0	0	0	0	0	0	0	0	0	0
PXD001189	0	0	0	0	0	0	0	0	0	0	0	0	0	0	0	0	0	0	0	0	0	0	0	0	0	0	0
PXD001305	0	0	0	0	0	0	0	0	0	0	0	0	0	0	0	0	0	0	0	0	0	0	0	0	0	0	0
PXD001333	7	0.00180041152263374	0.180041152263374	0	0	0	5	2	0	0	0	0	0	0	0	0	0	0	0	0	0	0	0	0	0	0	0
PXD001374	0	0	0	0	0	0	0	0	0	0	0	0	0	0	0	0	0	0	0	0	0	0	0	0	0	0	0
PXD001428	0	0	0	0	0	0	0	0	0	0	0	0	0	0	0	0	0	0	0	0	0	0	0	0	0	0	0
PXD001543	0	0	0	0	0	0	0	0	0	0	0	0	0	0	0	0	0	0	0	0	0	0	0	0	0	0	0
PXD001546	0	0	0	0	0	0	0	0	0	0	0	0	0	0	0	0	0	0	0	0	0	0	0	0	0	0	0
PXD001550	0	0	0	0	0	0	0	0	0	0	0	0	0	0	0	0	0	0	0	0	0	0	0	0	0	0	0
PXD001559	0	0	0	0	0	0	0	0	0	0	0	0	0	0	0	0	0	0	0	0	0	0	0	0	0	0	0
PXD001565	0	0	0	0	0	0	0	0	0	0	0	0	0	0	0	0	0	0	0	0	0	0	0	0	0	0	0
PXD001620	0	0	0	0	0	0	0	0	0	0	0	0	0	0	0	0	0	0	0	0	0	0	0	0	0	0	0
PXD002072	0	0	0	0	0	0	0	0	0	0	0	0	0	0	0	0	0	0	0	0	0	0	0	0	0	0	0
PXD002135	0	0	0	0	0	0	0	0	0	0	0	0	0	0	0	0	0	0	0	0	0	0	0	0	0	0	0
PXD002172	0	0	0	0	0	0	0	0	0	0	0	0	0	0	0	0	0	0	0	0	0	0	0	0	0	0	0
PXD002255	1	0.000257201646090535	0.0257201646090535	0	0	0	1	0	0	0	0	0	0	0	0	0	0	0	0	0	0	0	0	0	0	0	0
PXD002286	0	0	0	0	0	0	0	0	0	0	0	0	0	0	0	0	0	0	0	0	0	0	0	0	0	0	0
PXD002394	2	0.00051440329218107	0.051440329218107	0	0	0	1	1	0	0	0	0	0	0	0	0	0	0	0	0	0	0	0	0	0	0	0
PXD002425	0	0	0	0	0	0	0	0	0	0	0	0	0	0	0	0	0	0	0	0	0	0	0	0	0	0	0
PXD002635	0	0	0	0	0	0	0	0	0	0	0	0	0	0	0	0	0	0	0	0	0	0	0	0	0	0	0
PXD002765	0	0	0	0	0	0	0	0	0	0	0	0	0	0	0	0	0	0	0	0	0	0	0	0	0	0	0
PXD002839	0	0	0	0	0	0	0	0	0	0	0	0	0	0	0	0	0	0	0	0	0	0	0	0	0	0	0
PXD002883	0	0	0	0	0	0	0	0	0	0	0	0	0	0	0	0	0	0	0	0	0	0	0	0	0	0	0
PXD002990	1	0.000257201646090535	0.0257201646090535	0	0	0	1	0	0	0	0	0	0	0	0	0	0	0	0	0	0	0	0	0	0	0	0
PXD003115	1	0.000257201646090535	0.0257201646090535	0	0	0	0	0	0	0	0	0	0	0	0	1	0	0	0	0	0	0	0	0	0	0	0
PXD003198	0	0	0	0	0	0	0	0	0	0	0	0	0	0	0	0	0	0	0	0	0	0	0	0	0	0	0
PXD003370	0	0	0	0	0	0	0	0	0	0	0	0	0	0	0	0	0	0	0	0	0	0	0	0	0	0	0
PXD003492	2	0.00051440329218107	0.051440329218107	1	0	0	0	1	0	0	0	0	0	0	0	0	0	0	0	0	0	0	0	0	0	0	0
PXD003523	0	0	0	0	0	0	0	0	0	0	0	0	0	0	0	0	0	0	0	0	0	0	0	0	0	0	0
PXD003531	30	0.00771604938271605	0.771604938271605	1	0	0	22	7	0	0	0	0	0	0	0	0	0	0	0	0	0	0	0	0	0	0	0
PXD003627	0	0	0	0	0	0	0	0	0	0	0	0	0	0	0	0	0	0	0	0	0	0	0	0	0	0	0
PXD003660	0	0	0	0	0	0	0	0	0	0	0	0	0	0	0	0	0	0	0	0	0	0	0	0	0	0	0
PXD003681	0	0	0	0	0	0	0	0	0	0	0	0	0	0	0	0	0	0	0	0	0	0	0	0	0	0	0
PXD003708	0	0	0	0	0	0	0	0	0	0	0	0	0	0	0	0	0	0	0	0	0	0	0	0	0	0	0
PXD003904	1	0.000257201646090535	0.0257201646090535	0	1	0	0	0	0	0	0	0	0	0	0	0	0	0	0	0	0	0	0	0	0	0	0
PXD004079	0	0	0	0	0	0	0	0	0	0	0	0	0	0	0	0	0	0	0	0	0	0	0	0	0	0	0
PXD004181	0	0	0	0	0	0	0	0	0	0	0	0	0	0	0	0	0	0	0	0	0	0	0	0	0	0	0
PXD004252	0	0	0	0	0	0	0	0	0	0	0	0	0	0	0	0	0	0	0	0	0	0	0	0	0	0	0
PXD004340	0	0	0	0	0	0	0	0	0	0	0	0	0	0	0	0	0	0	0	0	0	0	0	0	0	0	0
PXD004415	0	0	0	0	0	0	0	0	0	0	0	0	0	0	0	0	0	0	0	0	0	0	0	0	0	0	0
PXD004447	0	0	0	0	0	0	0	0	0	0	0	0	0	0	0	0	0	0	0	0	0	0	0	0	0	0	0
PXD004452	0	0	0	0	0	0	0	0	0	0	0	0	0	0	0	0	0	0	0	0	0	0	0	0	0	0	0
PXD004927	0	0	0	0	0	0	0	0	0	0	0	0	0	0	0	0	0	0	0	0	0	0	0	0	0	0	0
PXD005296	0	0	0	0	0	0	0	0	0	0	0	0	0	0	0	0	0	0	0	0	0	0	0	0	0	0	0
PXD004981	0	0	0	0	0	0	0	0	0	0	0	0	0	0	0	0	0	0	0	0	0	0	0	0	0	0	0
PXD005171	0	0	0	0	0	0	0	0	0	0	0	0	0	0	0	0	0	0	0	0	0	0	0	0	0	0	0
PXD005173	0	0	0	0	0	0	0	0	0	0	0	0	0	0	0	0	0	0	0	0	0	0	0	0	0	0	0
PXD005175	0	0	0	0	0	0	0	0	0	0	0	0	0	0	0	0	0	0	0	0	0	0	0	0	0	0	0
PXD005176	0	0	0	0	0	0	0	0	0	0	0	0	0	0	0	0	0	0	0	0	0	0	0	0	0	0	0
PXD005214	0	0	0	0	0	0	0	0	0	0	0	0	0	0	0	0	0	0	0	0	0	0	0	0	0	0	0
PXD005336	10	0.00257201646090535	0.257201646090535	0	0	0	5	5	0	0	0	0	0	0	0	0	0	0	0	0	0	0	0	0	0	0	0
PXD005922	0	0	0	0	0	0	0	0	0	0	0	0	0	0	0	0	0	0	0	0	0	0	0	0	0	0	0
PXD006482	0	0	0	0	0	0	0	0	0	0	0	0	0	0	0	0	0	0	0	0	0	0	0	0	0	0	0
PXD008068	0	0	0	0	0	0	0	0	0	0	0	0	0	0	0	0	0	0	0	0	0	0	0	0	0	0	0
PXD008272	5	0.00128600823045267	0.128600823045267	0	0	0	2	3	0	0	0	0	0	0	0	0	0	0	0	0	0	0	0	0	0	0	0
PXD008373	220	0.0565843621399177	5.65843621399177	80	139	0	0	1	0	0	0	0	0	0	0	0	0	0	0	0	0	0	0	0	0	0	0
PXD008832	0	0	0	0	0	0	0	0	0	0	0	0	0	0	0	0	0	0	0	0	0	0	0	0	0	0	0
S042	0	0	0	0	0	0	0	0	0	0	0	0	0	0	0	0	0	0	0	0	0	0	0	0	0	0	0
PXD008952	4	0.00102880658436214	0.102880658436214	0	0	2	0	0	0	2	0	0	0	0	0	0	0	0	0	0	0	0	0	0	0	0	0
PXD009227	0	0	0	0	0	0	0	0	0	0	0	0	0	0	0	0	0	0	0	0	0	0	0	0	0	0	0
PXD009696	0	0	0	0	0	0	0	0	0	0	0	0	0	0	0	0	0	0	0	0	0	0	0	0	0	0	0
PXD010176	0	0	0	0	0	0	0	0	0	0	0	0	0	0	0	0	0	0	0	0	0	0	0	0	0	0	0
PXD010611	0	0	0	0	0	0	0	0	0	0	0	0	0	0	0	0	0	0	0	0	0	0	0	0	0	0	0
PXD010807	0	0	0	0	0	0	0	0	0	0	0	0	0	0	0	0	0	0	0	0	0	0	0	0	0	0	0
PXD014525	0	0	0	0	0	0	0	0	0	0	0	0	0	0	0	0	0	0	0	0	0	0	0	0	0	0	0
PXD014593	0	0	0	0	0	0	0	0	0	0	0	0	0	0	0	0	0	0	0	0	0	0	0	0	0	0	0
PXD015899	0	0	0	0	0	0	0	0	0	0	0	0	0	0	0	0	0	0	0	0	0	0	0	0	0	0	0
S013	6	0.00154320987654321	0.154320987654321	0	0	0	0	0	6	0	0	0	0	0	0	0	0	0	0	0	0	0	0	0	0	0	0
PXD015901	145	0.0372942386831276	3.72942386831276	0	0	0	0	0	68	0	0	0	0	0	0	77	0	0	0	0	0	0	0	0	0	0	0
PXD015903	14	0.00360082304526749	0.360082304526749	0	0	0	0	0	14	0	0	0	0	0	0	0	0	0	0	0	0	0	0	0	0	0	0
PXD015908	0	0	0	0	0	0	0	0	0	0	0	0	0	0	0	0	0	0	0	0	0	0	0	0	0	0	0
S020	0	0	0	0	0	0	0	0	0	0	0	0	0	0	0	0	0	0	0	0	0	0	0	0	0	0	0
S026	0	0	0	0	0	0	0	0	0	0	0	0	0	0	0	0	0	0	0	0	0	0	0	0	0	0	0
PXD016069	0	0	0	0	0	0	0	0	0	0	0	0	0	0	0	0	0	0	0	0	0	0	0	0	0	0	0
PXD016662	0	0	0	0	0	0	0	0	0	0	0	0	0	0	0	0	0	0	0	0	0	0	0	0	0	0	0
S025	55	0.0141460905349794	1.41460905349794	0	0	0	0	0	41	0	0	0	0	0	0	14	0	0	0	0	0	0	0	0	0	0	0
S034	0	0	0	0	0	0	0	0	0	0	0	0	0	0	0	0	0	0	0	0	0	0	0	0	0	0	0
S053	173	0.0444958847736626	4.44958847736626	0	0	11	0	0	0	15	1	17	6	27	4	0	13	11	21	5	1	5	11	18	0	7	0
S037	83	0.0213477366255144	2.13477366255144	0	0	7	0	0	0	6	0	22	0	0	0	0	0	2	34	0	1	0	4	0	0	7	0
S038	43	0.011059670781893	1.1059670781893	0	0	9	0	0	0	8	3	0	2	18	0	0	0	0	2	0	0	0	0	1	0	0	0
S039	172	0.044238683127572	4.4238683127572	0	0	21	0	0	0	3	3	3	17	58	3	0	11	6	7	0	0	0	10	7	0	9	14
S041	1	0.000257201646090535	0.0257201646090535	0	0	1	0	0	0	0	0	0	0	0	0	0	0	0	0	0	0	0	0	0	0	0	0
S044	416	0.106995884773663	10.6995884773663	0	0	29	0	0	0	5	14	43	74	115	26	0	22	0	54	0	0	1	1	20	2	8	2
S047	12	0.00308641975308642	0.308641975308642	0	0	0	0	0	0	0	0	0	0	0	5	0	3	0	0	0	0	0	0	4	0	0	0
S057	194	0.0498971193415638	4.98971193415638	0	0	9	0	0	0	7	0	8	27	98	3	0	8	4	15	0	1	0	1	7	1	0	5
S049	1336	0.343621399176955	34.3621399176955	0	0	102	0	0	0	25	32	27	5	17	21	0	23	173	27	119	143	224	106	6	176	85	25
S051	36	0.00925925925925926	0.925925925925926	0	0	5	0	0	0	0	0	0	1	2	2	0	5	4	0	0	0	0	0	5	1	11	0
S054	48	0.0123456790123457	1.23456790123457	0	0	27	0	0	0	4	11	0	0	0	0	0	1	0	0	0	0	0	0	5	0	0	0
S058	361	0.0928497942386831	9.28497942386831	0	0	17	0	0	0	6	4	11	25	122	16	0	31	15	22	1	0	6	36	13	3	33	0
S060	160	0.0411522633744856	4.11522633744856	0	0	19	0	0	0	2	3	3	16	56	2	0	8	6	7	0	0	0	10	5	0	9	14
S061	204	0.0524691358024691	5.24691358024691	0	0	28	0	0	0	0	2	1	28	37	2	0	18	13	2	0	0	0	34	11	0	3	25
S062	17	0.00437242798353909	0.437242798353909	0	0	10	0	0	0	7	0	0	0	0	0	0	0	0	0	0	0	0	0	0	0	0	0
S048	0	0	0	0	0	0	0	0	0	0	0	0	0	0	0	0	0	0	0	0	0	0	0	0	0	0	0
Totals	3888	1	100	82	140	297	97	86	129	92	73	135	201	550	84	92	143	234	191	125	146	236	213	102	183	172	85
