## Supplementary File 1 for "Searching for Sulfotyrosines (sY) in a HA(pY)STACK": PSMs_IDd_by_dataset_in_phosphobuild.csv

dataset	total_PSMs	PSMs_proportion	percent_contribution
S025	3478057	0.0775011567604557	7.75011567604557
PXD015901	3313092	0.0738252600385249	7.38252600385249
S049	3223503	0.0718289583295499	7.18289583295499
PXD008373	3036117	0.0676534569617705	6.76534569617705
MSV000086793,S046,S056	2273097	0.0506511672835499	5.06511672835499
S044	2205968	0.0491553392530798	4.91553392530798
S058	2019609	0.0450027224119177	4.50027224119177
S061	1598990	0.0356301160815941	3.56301160815941
S054	1512538	0.033703715794234	3.3703715794234
S034,S053	1380507	0.0307616837262605	3.07616837262605
PXD000612	1204234	0.0268338120997645	2.68338120997645
S039	1130977	0.0252014345278039	2.52014345278039
S060	1109102	0.0247139963391442	2.47139963391442
PXD000901	1050078	0.0233987711209752	2.33987711209753
PXD003492	953453	0.0212456870076387	2.12456870076387
S048,S057	927123	0.0206589785501572	2.06589785501572
PXD000293	770136	0.0171608547136721	1.71608547136721
S048	696795	0.015526605379067	1.5526605379067
MSV000078509	619498	0.0138042049370637	1.38042049370637
PXD015903,PXD015908,S020,S026	593183	0.0132178307229115	1.32178307229115
PXD003531	552947	0.0123212564162185	1.23212564162185
S038	523178	0.0116579171047575	1.16579171047575
PXD002286	501245	0.0111691865085577	1.11691865085577
PrePX233	496678	0.0110674205562099	1.10674205562099
PXD002172	470630	0.0104869958733204	1.04869958733204
S037	429931	0.00958010458919434	0.958010458919434
PXD000089,RPXD000669	356855	0.00795176022007472	0.795176022007472
PXD005336	356415	0.00794195574907997	0.794195574907997
PrePX191	344999	0.00768757429254335	0.768757429254335
S062	303673	0.00676671163724973	0.676671163724973
PXD002425	290112	0.00646453338461369	0.646453338461369
PrePX211	289689	0.00645510772272555	0.645510772272555
S051	261054	0.0058170372069647	0.581703720696469
PXD014525	251137	0.00559605780047612	0.559605780047612
PXD002765	227830	0.00507671051530628	0.507671051530628
PXD000658,RPXD001138	226057	0.00503720295377515	0.503720295377515
PXD003681	223854	0.00498811375013551	0.498811375013551
PXD001550	207107	0.004614942214342	0.4614942214342
PXD015899,S013	201071	0.00448044269860488	0.448044269860488
PXD002135	200898	0.00447658775887285	0.447658775887285
PrePX232	195767	0.00436225425734085	0.436225425734085
PXD003627	190774	0.00425099579443902	0.425099579443902
PXD004981	184901	0.00412012838954768	0.412012838954768
PrePX230	184216	0.00410486461083993	0.410486461083994
PXD001428	163948	0.00365323502419977	0.365323502419977
PXD009696	157833	0.00351697516026132	0.351697516026132
PXD001115	153782	0.00342670717844371	0.342670717844371
PXD003115	149875	0.00333964793258802	0.333964793258802
PXD003904	146333	0.00326072194108025	0.326072194108025
PXD000497	140945	0.00314066173717177	0.314066173717177
PXD004415	139710	0.00311314236972059	0.311314236972059
PXD003523	135121	0.00301088619382303	0.301088619382303
PXD006482	133016	0.00296398071326858	0.296398071326858
PXD001305	130497	0.00290785011682361	0.290785011682361
PXD000275	116887	0.00260458000264498	0.260458000264498
PXD002072	110787	0.00246865438203589	0.246865438203589
PXD004452	100718	0.0022442879764764	0.22442879764764
PXD000597	98425	0.00219319331286056	0.219319331286056
PASS00066,PASS00067,PASS00068	97902	0.00218153936210998	0.218153936210998
PXD014593	96968	0.00216072714413475	0.216072714413475
PXD003708	96222	0.00214410410922092	0.214410410922092
PXD008952	89393	0.00199193426280461	0.199193426280461
S041	88935	0.00198172869981462	0.198172869981462
PXD000314	83637	0.00186367395588233	0.186367395588233
PXD000341	80148	0.00178592895747166	0.178592895747166
PXD001559	76415	0.00170274693423662	0.170274693423662
PXD004447	69242	0.00154291177413351	0.154291177413351
PXD002255	68127	0.00151806635331726	0.151806635331726
S047	64400	0.00143501802741397	0.143501802741397
PXD002635	63676	0.00141888521604987	0.141888521604987
PXD002839	63095	0.00140593885775907	0.140593885775907
PXD004252	62894	0.00140145999714556	0.140145999714556
PXD000496	58770	0.00130956536445837	0.130956536445837
PASS00233	58175	0.00129630704572683	0.129630704572683
PXD002990	57832	0.00128866401492864	0.128866401492864
PXD001189	56772	0.00126504415298674	0.126504415298674
PXD000222	54344	0.0012109412994066	0.12109412994066
PXD001333	53648	0.00119543240892398	0.119543240892398
PXD000865,RPXD001148	49955	0.00111314170123393	0.111314170123393
PXD001374	47900	0.0010673503651107	0.10673503651107
PXD005176	44691	0.000995844575514871	0.0995844575514871
PrePX231	44433	0.000990095590249766	0.0990095590249766
PXD000451,RPXD001143	43776	0.000975455732423508	0.0975455732423508
PXD000242	42281	0.00094214281392997	0.094214281392997
PrePX195	40805	0.000909253270320295	0.0909253270320295
PrePX234	40635	0.00090546517925414	0.090546517925414
PXD004927,PXD005296	38581	0.00085969612601954	0.085969612601954
PXD004181	38483	0.000857512402934344	0.0857512402934344
PXD008832,S042	36315	0.000809203100396557	0.0809203100396557
PXD010807	33727	0.000751534984636505	0.0751534984636505
PXD002394	32875	0.000732549963528482	0.0732549963528482
PXD005214	32515	0.000724528123623683	0.0724528123623683
PXD001180	30805	0.00068642438407589	0.068642438407589
PXD005173	29692	0.000661623529036888	0.0661623529036888
PrePX210	26251	0.000584948109280188	0.0584948109280188
PXD009227	26122	0.000582073616647635	0.0582073616647635
PXD001620	26044	0.000580335551334929	0.0580335551334929
PASS00275	25794	0.000574764829178819	0.0574764829178819
PXD005922	23948	0.000533630616778102	0.0533630616778102
PXD010611	23577	0.000525363665098434	0.0525363665098434
PXD001543	21760	0.000484875656467826	0.0484875656467826
PXD004079	21315	0.00047495977102995	0.047495977102995
PXD003198	20104	0.000447975192905752	0.0447975192905752
PXD005171	19671	0.000438326702131369	0.0438326702131369
PXD000238	16884	0.000376224291535054	0.0376224291535054
PXD000861	15941	0.000355211527562206	0.0355211527562206
PXD001565	12824	0.000285755763719825	0.0285755763719825
PrePX189	12316	0.000274436056298609	0.0274436056298609
PrePX193	10878	0.000242393262456664	0.0242393262456664
PXD008068	10220	0.000227731121741782	0.0227731121741782
PXD000474	10218	0.000227686555964533	0.0227686555964533
PXD000970	7305	0.000162776501401538	0.0162776501401538
PXD003660	6286	0.000140070237893233	0.0140070237893233
PrePX162	5005	0.000111525857565325	0.0111525857565325
PXD001129	4836	0.000107760049387794	0.0107760049387794
PXD001546	4612	0.00010276868233592	0.010276868233592
PXD002883	3843	8.56331409837249e-05	0.00856331409837249
PXD000985	3390	7.55389924368534e-05	0.00755389924368534
PrePX176	1330	2.96362418705059e-05	0.00296362418705059
PXD000836	1109	2.47117234845045e-05	0.00247117234845045
PXD005175	1072	2.38872566054002e-05	0.00238872566054002
PXD016069	533	1.18767796368268e-05	0.00118767796368268
PXD016662	397	8.84630678390289e-06	0.000884630678390289
PXD008272	236	5.25876171536796e-06	0.000525876171536796
PASS00247	195	4.3451632817659e-06	0.00043451632817659
PXD004340	163	3.6321108457838e-06	0.00036321108457838
PXD010176	162	3.60982795715936e-06	0.000360982795715936
PXD003370	128	2.85220974392839e-06	0.000285220974392839
