## Supplementary File 1 for "Searching for Sulfotyrosines (sY) in a HA(pY)STACK": known_sY_instruments_counts_by_peptidoform.csv

instrument	PSM_totals_BOI	PSM_proportions_BOI	PSM_percentages_BOI	ELEHNAEETYGENDENTDDKNNDGEEQEVR_Y243_1	ELEHNAEETYGENDENTDDKNNDGEEQEVR_T181_1	nVHNDAQSFDYDHDAFLGAEEAK_n230_1_S167_1_Y243_1	VHNDAQSFDYDHDAFLGAEEAK_S167_1	VHNDAQSFDYDHDAFLGAEEAK_Y243_1	nVHNDAQSFDYDHDAFLGAEEAK_n145_1_S167_1_Y243_1	nVHNDAQSFDYDHDAFLGAEEAK_n230_1_Y243_1	nVHNDAQSFDYDHDAFLGAEEAK_N115_1_n230_1_S167_1_Y243_1	nATWLSLFSSEESNLGANNYDDYR_n230_1_S167_3	nMPEDEYTVYDDGEEKNNATVHEQVGGPSLTSDLQAQSK_M147_1_n230_1_S167_1_T181_1	nMPEDEYTVYDDGEEKNNATVHEQVGGPSLTSDLQAQSK_M147_1_n230_1_T181_1_Y243_1	nGDVFTMPEDEYTVYDDGEEK_M147_1_n230_1_T181_1_Y243_1	nGDVFTMPEDEYTVYDDGEEK_n145_1_T181_1_Y243_1	nGDVFTMPEDEYTVYDDGEEK_n230_1_T181_1_Y243_1	nSLFSSEESNLGANNYDDYR_n230_1_S167_2	nATWLSLFSSEESNLGANNYDDYR_n230_1_S167_2	nLSLFSSEESNLGANNYDDYR_n230_1_S167_3	nLSLFSSEESNLGANNYDDYR_n230_1_S167_2	nFSSEESNLGANNYDDYR_n230_1_S167_2	nSLFSSEESNLGANNYDDYR_n230_1_S167_3	nGDVFTMPEDEYTVYDDGEEK_n230_1_Y243_1	nFSSEESNLGANNYDDYR_n230_1_S167_3	nSSEESNLGANNYDDYR_n230_1_S167_2	nASEEEPEYGEEIK_n230_1_S167_1_Y243_1
LTQ_FT	0	0	0	0	0	0	0	0	0	0	0	0	0	0	0	0	0	0	0	0	0	0	0	0	0	0	0
LTQ_Orbitrap	0	0	0	0	0	0	0	0	0	0	0	0	0	0	0	0	0	0	0	0	0	0	0	0	0	0	0
LTQ_Orbitrap_Discovery	0	0	0	0	0	0	0	0	0	0	0	0	0	0	0	0	0	0	0	0	0	0	0	0	0	0	0
LTQ_Orbitrap_Velos	30	0.00629590766002099	0.629590766002099	0	0	0	6	2	22	0	0	0	0	0	0	0	0	0	0	0	0	0	0	0	0	0	0
LTQ_Orbitrap_XL	9	0.0018887722980063	0.18887722980063	0	0	0	6	3	0	0	0	0	0	0	0	0	0	0	0	0	0	0	0	0	0	0	0
Orbitrap_Elite	14	0.00293809024134313	0.293809024134313	0	0	0	6	8	0	0	0	0	0	0	0	0	0	0	0	0	0	0	0	0	0	0	0
Orbitrap_Exploris_480	0	0	0	0	0	0	0	0	0	0	0	0	0	0	0	0	0	0	0	0	0	0	0	0	0	0	0
Orbitrap_Fusion	409	0.0858342077649528	8.58342077649528	133	223	0	41	12	0	0	0	0	0	0	0	0	0	0	0	0	0	0	0	0	0	0	0
Orbitrap_Fusion_Lumos	2261	0.474501573976915	47.4501573976915	0	0	215	12	0	0	103	57	97	204	605	80	0	136	117	228	7	3	14	113	117	7	82	64
Orbitrap_Velos_Pro	0	0	0	0	0	0	0	0	0	0	0	0	0	0	0	0	0	0	0	0	0	0	0	0	0	0	0
Q_Exactive	428	0.0898216159496327	8.98216159496327	1	0	0	117	90	124	3	0	0	0	0	0	93	0	0	0	0	0	0	0	0	0	0	0
Q_Exactive_HF	1409	0.295697796432319	29.5697796432319	0	0	103	4	0	0	60	34	27	5	17	21	0	24	187	28	120	149	230	106	6	176	86	26
Q_Exactive_HF-X	65	0.0136411332633788	1.36411332633788	2	0	0	56	7	0	0	0	0	0	0	0	0	0	0	0	0	0	0	0	0	0	0	0
Q_Exactive_Plus	140	0.0293809024134313	2.93809024134313	0	0	10	0	0	0	11	0	32	0	0	0	0	0	10	61	0	2	0	6	0	0	7	1
TripleTOF_5600	0	0	0	0	0	0	0	0	0	0	0	0	0	0	0	0	0	0	0	0	0	0	0	0	0	0	0
Totals	4765	1	100	136	223	328	248	122	146	177	91	156	209	622	101	93	160	314	317	127	154	244	225	123	183	175	91
