## Supplementary File 1 for "Searching for Sulfotyrosines (sY) in a HA(pY)STACK": PSMs_IDd_by_instrument_in_phosphobuild.csv

instrument_name	total_PSMs	PSMs_proportion	percent_contribution
Orbitrap Fusion Lumos	16377432	0.364936493210348	36.4936493210348
Q Exactive	13093242	0.291755253218847	29.1755253218847
Orbitrap Fusion	3590056	0.0799968180035044	7.99968180035044
Q Exactive HF	3293615	0.0733912562167867	7.33912562167867
LTQ Orbitrap Velos	2502019	0.055752210713234	5.5752210713234
Q Exactive HF-X	1890959	0.0421360287903834	4.21360287903834
Q Exactive Plus	1236339	0.0275492042390522	2.75492042390522
Orbitrap Elite	1163925	0.0259356111422019	2.59356111422019
LTQ Orbitrap	1161630	0.0258844719128088	2.58844719128088
LTQ Orbitrap XL	377704	0.00841633616500568	0.841633616500568
TripleTOF 5600	128900	0.00287226434369038	0.287226434369038
Orbitrap Velos Pro	32515	0.000724528123623683	0.0724528123623683
LTQ Orbitrap Discovery	22429	0.000499782908957576	0.0499782908957576
LTQ FT	6323	0.000140894704772337	0.0140894704772337
Orbitrap Exploris 480	397	8.84630678390289e-06	0.000884630678390289
